# Crosstalk between three CRISPR-Cas types enables primed type VI-A adaptation in *Listeria seeligeri*

**DOI:** 10.1101/2024.10.25.620265

**Authors:** Shally R. Margolis, Alexander J. Meeske

## Abstract

CRISPR-Cas systems confer adaptive immunity to their prokaryotic hosts through the process of adaptation, where sequences are captured from foreign nucleic acids and integrated as spacers in the CRISPR array, and thereby enable crRNA-guided interference against new threats. While the Cas1-2 integrase is critical for adaptation, it is absent from many CRISPR-Cas loci, rendering the mechanism of spacer acquisition unclear for these systems. Here we show that the RNA-targeting type VI-A CRISPR system of *Listeria seeligeri* acquires spacers from DNA substrates through the action of a promiscuous Cas1-2 integrase encoded by a co-occurring type II-C system, in a transcription-independent manner. We further demonstrate that the type II-C integration complex is strongly stimulated by preexisting spacers in a third CRISPR system (type I-B) which imperfectly match phage targets and prime type VI-A adaptation. Altogether, our results reveal an unprecedented degree of communication among CRISPR-Cas loci encoded by a single organism.
