## Supplementary material for "Crosstalk between three CRISPR-Cas types enables primed type VI-A adaptation in *Listeria seeligeri*": Table S2

### Sheet: Strains
Species	Strain	Alias	Genotype	Origin and constuction notes
L. seeligeri	LS1	SLCC3954	wild type	ATCC
E. coli	S-17-1 λpir	N/A	RP4-2(Km::Tn7,Tc::Mu-1), pro-82, λpir, recA1, endA1, thiE1, hsdR17, creC510	Simon, et al. 1983 Bio-Technol.
E. coli	b2163	N/A	dapA::erm-pir116 RP4-2-Tc::Mu Km	Demarre, et al. 2005 Res. Microbiol.
L. seeligeri	LS1	N/A	94°:: I-SceI cut site	This study; made by allelic exchange with pSM114
L. seeligeri	LS1	N/A	dCas13 (R445A, H450A, R1016A, H1021A)	This study; made by allelic exchange with pAM102
L. seeligeri	LS1	N/A	Cas13Y80*	This study; made by allelic exchange with pSM022
L. seeligeri	LS1	N/A	94°:: RSR II-C array	This study; made by allelic exchange with pSM137
L. seeligeri	LS1	N/A	94°:: 10R II-C array	This study; made by allelic exchange with pSM138
L. seeligeri	LS1	N/A	U153 lysogen	This study; isolated as colonies from high MOI top agar infection and confirmed by PCR
L. seeligeri	LS1	N/A	U153-cmR lysogen	This study; isolated by plating WT LS1 infected with U153-cmR on chloramphenicol
L. seeligeri	LS1	N/A	U153∆int lysogen	This study; made by allelic exchange with pSM147 in LS1 U153 lysogen
L. seeligeri	LS1	N/A	∆I-B	This study; made by allelic exchange with pSM178
L. seeligeri	LS1	N/A	∆Cas1-2I-B	This study; made by allelic exchange with pSM003
L. seeligeri	LS1	N/A	∆Cas3I-B	This study; made by allelic exchange with pSM207
L. seeligeri	LS1	N/A	∆I-B, U153-cmR lysogen	This study; isolated by plating ∆I-B LS1 infected with U153-cmR on chloramphenicol
L. seeligeri	LS1	N/A	∆Cas1-2I-B, U153-cmR lysogen	This study; isolated by plating ∆Cas1-2(I-B) LS1 infected with U153-cmR on chloramphenicol
L. seeligeri	LS1	N/A	∆Cas3I-B, U153-cmR lysogen	This study; isolated by plating ∆Cas3(I-B) LS1 infected with U153-cmR on chloramphenicol
L. seeligeri	LS1	N/A	∆RM1, ∆RM2, ∆CRISPR(VI-A)	Meeske, et al. 2020 Science

### Sheet: Phages
Phage	Host	Genotype	Origin
U153	L. seeligeri LS1	wild type	Loessner et al., 2000 Mol. Microbiol
U153-cmR	L. seeligeri LS1	wild type	This study, homologous recombination of U153 with pAM591, followed by selection of cmR lysogens and prophage induction.
U153lyt	L. seeligeri LS1	wild type	This study, escaper of Cas9 targeting with pAM324, spontaneous deletion of entire lysogeny region

### Sheet: Plasmids
Plasmid	Description	Source	Construction Notes
pAM102	Recombination template for dCas13 (R445A, H450A, R1016A, H1021A)	This study	Gibson assembly of pAM20 (Meeske et al. 2018 Mol Cell) amplified with oAM115/136 with type VI CRISPR fragment 1 (oAM134/396), fragment 2 (oAM397/398), fragment 3 (oAM399/135)
pAM215	lacZ suicide vector (cat)	Meeske, et al. 2019 Nature	N/A
pAM237	allelic exchange vector for insertion at 94° in Ls genome	Meeske, et al. 2019 Nature	N/A
pAM324	Cas9 U153 integrase targeting spacer in pAM307	This study	Ligation of SapI-digested pAM307 (Meeske et al., 2020 Science) with annealed oligos oAM1053/oAM1054.
pAM326	E. coli-Listeria shuttle vector (kan)	Meeske, et al. 2020 Science	N/A
pAM372	Ptet-I-SceI (codon optimized for Listeria) in pPL2e	This study	Gibson assembly of BamHI/SalI-digested pPL2e with tetR (oAM510/oAM511) and synthetic Listeria codon-optimized I-SceI gene fragment
pAM483	LS1 type I-B Ptet-cas4-cas1-cas2 in pAM326	This study	Gibson assembly of HindIII/EagI-digested pAM326 with tetR (oAM1107/oAM572) and type I-B cas4-1-2 (oAM1488 and oAM1489) amplified from LS1 gDNA
pAM54	Type VI target with spc4 match in pAM8	Meeske, et al. 2018 Mol Cell	N/A
pAM549	LS38 type II-A Ptet-cas1-cas2 in pAM326	This study	Gibson assembly of HindIII/EagI-digested pAM326 with tetR (oAM1107/oAM572) and type II-A cas1-2 (oAM1613 and oAM1614) amplified from LS39 gDNA
pAM550	LS38 type II-C Ptet-cas1-cas2 in pAM326	This study	Gibson assembly of HindIII/EagI-digested pAM326 with tetR (oAM1107/oAM572) and type II-A cas1-2 (oAM1615 and oAM1616) amplified from LS39 gDNA
pAM591	Recombination template for U153-cmR	This study	Gibson assembly of HindIII/EagI-digested pAM326 with cmR (amplified from pAM8 with oAM1391 and oAM1392), U153 upstream (amplified from U153 stock with oAM1831/1832), U153 downstream (amplified from U153 stock with oAM1833/1834)
pAM8	E. coli-Listeria shuttle vector (cat)	Meeske, et al. 2018 Mol Cell	N/A
pAM84	Type I-B target with spc1 match in pAM8	Katz and Sawyer, et al. 2024 Nature	N/A
pKS22b	E. coli His-SUMO expression vector	Gift from Monica Guo	N/A
pPL2e	Listeria integrating vector (erm)	Lauer, et al. 2002 J Bacteriol.	N/A
pSM003	allelic exchange vector for Type I-B Cas1-2 KO (marked with erm) in pAM215	This study	Gibson assembly of BamHI/EagI-digested pAM215 with left (oSM001/oSM002) and right (oSM009/oSM010) homology arms amplified from LS1 gDNA and erm amplified from pPL2e (oSM003/oSM004)
pSM013	LS38 type II-C Cas1 (codon optimized for E. coli) in pKS22b	This study	Gibson assembly of BamHI/EagI-digested pKS22b with codon optimized cas1 (oSM68/oSM69)
pSM014	LS38 type II-C Cas2 (codon optimized for E. coli) in pKS22b	This study	Gibson assembly of BamHI/EagI-digested pKS22b with codon optimized cas2 (oSM70/oSM71)
pSM022	allelic exchange vector for Cas13Y80* in pAM215	This study	Gibson assembly of BamHI/EagI-digested pAM215 with left (oSM011/oSM103) and right (oSM102/oSM014) homology arms amplified from LS1 gDNA
pSM096	repeat-spacer-repeat (RSR) type II-A array (from Listeria monocytogenes) in pUC19	This study	Gibson assembly of HindIII/EcoRI digested pUC19 with II-A array amplified from pAM287 (oSM138/oSM139)
pSM114	I-SceI cut site in pAM237	This study	Gibson assembly of BamHI/EagI-digested pAM237 with annealled oligos (oSM174/oSM175)
pSM123	RSR type VI-A array in pUC19	This study	Gibson assembly of HindIII/EcoRI digested pUC19 with VI-A RSR array amplified from pAM305 (oSM194/oSM195)
pSM137	repeat-spacer-repeat (RSR) type II-C array in pAM237	This study	Gibson assembly of BamHI/EagI-digested pAM237 with II-C RSR array amplified from pSM122 (oSM256/oSM257)
pSM138	10 repeat type II-C array in pAM237	This study	Gibson assembly of BamHI/EagI-digested pAM237 with II-C array amplified from LS39 gDNA (oSM117/oSM118 and oSM126/pSM127 to make pSM029; then oSM256/oSM257)
pSM139	Cas9c + tracer in pPL2e	This study	Gibson assembly of SalI/EagI-digested pPL2e with Cas9c + tracer amplified from pAM596 (Katz and Sawyer, et al. 2024 Nature; oSM68/oSM69)
pSM147	allelic exchange vector for U153 integrase KO from U153 lysogen in pAM215	This study	Gibson assembly of BamHI/EagI-digested pAM215 with left (oSM273/oSM274) and right (oSM275/oSM276) homology arms amplified from LS1 U153 lysogen gDNA
pSM178	allelic exchange vector for Type I-B CRISPR KO (all Cas genes and 2 CRISPR arrays) in pAM215	This study	Gibson assembly of BamHI/EagI-digested pAM215 with left (oSM353/oSM354) and right (oSM355/oSM356) homology arms amplified from LS1 gDNA
pSM191	native promoter type I-B PaqCI entry spc in pPL2e	This study	Gibson assembly of SalI/XhoI-digested pPL2e with mini CRISPR array (type I-B) with PaqCI spc amplified from pBH227 (Katz and Sawyer, et al. 2024 Nature; oSM379/oSM380)
pSM194	native promoter type I-B spc with single mismatch targeting host genome in pSM191	This study	Ligation of PaqCI-digested pSM191 and annealed oligos oSM387/oSM388
pSM207	allelic exchange vector for Type I-B Cas3 KO in pAM215	This study	Gibson assembly of BamHI/EagI-digested pAM215 with left (oSM423/oSM424) and right (oSM425/oSM426) homology arms amplified from LS1 gDNA
pSM228	no leader RSR type VI-A array in puc19	This study	Site-directed mutagenesis of pSM123 (oSM475/oSM476)
pSM230	leader only (no RSR) type VI-A in puc19	This study	Site-directed mutagenesis of pSM123 (oSM479/oSM480)
pSM231	RSR type II-C array in pUC19	This study	Gibson assembly of HindIII/EcoRI digested pUC19 with II-C RSR array amplifed from pAM596 (oSM485/486)
pSM232	RSR type I-B array in pUC19	This study	Gibson assembly of HindIII/EcoRI digested pUC19 with I-B array amplified from pAM599 (oSM487/oSM488)
pSM233	no leader RSR type II-C array in puc19	This study	Site-directed mutagenesis of pSM231 (oSM473/oSM489)
pSM234	leader only (no RSR) type II-C in puc19	This study	Site-directed mutagenesis of pSM231 (oSM477/oSM478)
pUC19	E. coli vector	Norrander et al. 1983 Gene	N/A

### Sheet: Oligonucleotides
Primer	Sequence
oAM1053	aaacatccttcgagcggcacaaggctgttagctt
oAM1054	aacaagctaacagccttgtgccgctcgaaggatg
oAM1107	ctataattatactaattttACATCACGGAAAAAGGTTATGC
oAM115	AAAATAAAACCCGCAAAATTAGAGTAAACTTGGTCTGAC
oAM134	AGTTTACTCTAATTTTGCGGGTTTTATTTTTACCTAATAGATTTCTTCTAAGCCG
oAM135	tggattctaccttgttcttctgggctaataacCACGTGAGTAAAACTCTTAGAAAAATG
oAM136	gttattagcccagaagaacaagg
oAM1391	GCTAATTCAGTATAATTAATATTTACGAGGTG
oAM1392	CTAAATCCAATCATCTACCCTATGAAT
oAM1488	ATTGATAGAGTGAGTTAAACtttaggaggtggggacatgag
oAM1489	tgaggggacaggcgagagGCcgccgtaaaaagcaggtaaaatc
oAM1613	ATTGATAGAGTGAGTTAAACGCGAAAAAGGTTGGATGATTG
oAM1614	tgaggggacaggcgagagGCTTAAAATTCATGCCCATCATCTCC
oAM1615	ATTGATAGAGTGAGTTAAACACACCAAGGAGGAATTGAAATG
oAM1616	tgaggggacaggcgagagGCTCATAATATCACCAGTGGATCATCTG
oAM1831	gctataattatactaattttACTAGCAAATCAATACGGAATTAAGG
oAM1832	ATTAATTATACTGAATTAGCAGTTCCTCCACTTTTTTACTTAAATTATATTATAC
oAM1833	GGGTAGATGATTGGATTTAGGGGATGAGACTTTTTGTAGATGAATC
oAM1834	gaggggacaggcgagagGCCCTTATATGATGTTTCAACAGAAGAGAAAATTG
oAM396	CTTTAAAGCAATTATTTCATTTGCTATTGGTGCAATGGCTCCTC
oAM397	ACCAATAGCAAATGAAATAATTGCTTTAAAGAAGCATAGCTGGAAAAAAT
oAM398	TAAAAGCTGAAATGTTATTTGCTTTTTCTTTCAATCGGTTATCAAAAAG
oAM399	AGAAAAAGCAAATAACATTTCAGCTTTTAATTACCTTAACGGACAGTTAG
oAM510	taccgggccccccctcgaggCATCACGGAAAAAGGTTATGC
oAM511	CATTTTAAAATATCCTCCTCGATAGTTTAACTCACTCTATCAATGATAG
oAM572	GTTTAACTCACTCTATCAATGATAGAGAGCTTATTTTAATTAT
oDB026	CGATGGATAATAGGGATAGATCATTA
oSM001	CAAGACGTAGCCCAGCGCGTCGGCCGatgaggattagcggaacaca
oSM002	tttatatttttctcgttcatttttctcacctctcagatatagcaat
oSM003	atgaacgagaaaaatataaaacacagtca
oSM004	ttacttattaaataatttatagctattgaaaagagataagaattgt
oSM009	ataaattatttaataagtaaataaatatttctgtcgacctccagt
oSM010	GGCGACCACACCCGTCCTGTGGATCCagcttgattacctgatttacatttcac
oSM011	GTAGCCCAGCGCGTCGGCCGCCAAACTCCACTTTGACTACACC
oSM014	GGCGACCACACCCGTCCTGTGGATCCTTAAGCTTATAGTTAATCTCTTTGTCGTTTT
oSM029	CAGGAAACAGCTATGAC
oSM039	ATATAGAGGTAGTCTCTTACGH	H signifies a non-G base
oSM040	ATATAGAGGTAGTCTCTTACAH	H signifies a non-G base
oSM041	ATATAGAGGTAGTCTCTTACTH	H signifies a non-G base
oSM068	ACAGAGAACAGATTGGTGGCAACGGATCCATGTCATGGCGCATC
oSM069	tggtggtggtggtgctcgagtgcggccgCTACACAGCCACCAC
oSM070	ACAGAGAACAGATTGGTGGCAACGGATCCATGTCTTCTCCTTATCGTT
oSM071	ggtggtggtggtgctcgagtgcggccgTCACAAGATTACAAGAGGAT
oSM097	GAGTTACTACTCGTTCTGGCTCTGTC
oSM098	GAGCCAGAACGAGTAGTAACTCTGTC
oSM101	CTCTCAACGCGAATTGGC
oSM102	TAaAAAAGTGTGGTAAACAAAACTATTTGT
oSM103	GTTTTGTTTACCACACTTTTtTAAAAAGAACTTTTTTTGTGATGCATGA
oSM117	gtaccgggccccccctcgaggATATTATTGTTTACCTTGATAGGTTGATTTA
oSM118	CTGGTACAAGACTTAAGGCA
oSM126	TGCCTTAAGTCTTGTACCAGATATATGTGCATCTGCAATTGG
oSM127	ggcggccgctctagaactagtgATTTACATATTTTCATCAGTCACCT
oSM138	ctatgaccatgattacgccagacttcgaagcaagatagtgatac
oSM139	gacgttgtaaaacgacggccagtgcgcgattacggaatcttgg
oSM174	GATTACCCTGTTATCCCTAGtcataaattgtacataaataaactaaaatcga
oSM175	CTAGGGATAACAGGGTAATCcaattttactattttagttgtttttttcgtac
oSM194	gaaacagctatgaccatgattacgccaAGTGCCAAGTAACTGTG
oSM195	cgacgttgtaaaacgacggccagtgTTTTGTGATGCATGATTTGT
oSM256	atttatgtacaatttatgaCATATTATTGTTTACCTTGATAGGTTGATTTAG
oSM257	acaactaaaatagtaaaattgGATTTACATATTTTCATCAGTCACCTAAC
oSM258	ggtaccgggccccccctcgaggTTGACACTCTATCATTGATAGAGC
oSM259	attggagctccaccgcggtggcATAAAAAAAGCCCCATAAAAGGG
oSM273	tagcttgtttatttagattgtttag
oSM274	TGGCGACCACACCCGTCCTGTGaatcggttttttacgcaa
oSM275	aaacaatctaaataaacaagctattccgttctcctctcg
oSM276	CAAGACGTAGCCCAGCGCGTCaaaactattgattgaaattggagc
oSM288	ctgctaacacgaagtttg
oSM353	CAAGACGTAGCCCAGCGCGTCaaaagagcccgggattg
oSM354	attggctttgagggtgggcggatctatgctaaaatcatcctataaaca
oSM355	ccgcccaccctcaaagc
oSM356	GCGACCACACCCGTCCTGTGtaagttctctattttttaccgtatcatgaa
oSM379	atatcaagcttatcgataccgataaatatttctgtcgacctcca
oSM387	aaatagcataatcacgaagttggtaggggattttttgct
oSM388	aaacagcaaaaaatcccctaccaacttcgtgattatgct
oSM423	GCAAGACGTAGCCCAGCGCGTCcgacttattgcaatacgag
oSM424	gataaaacctcctagttagaagaa
oSM425	cttctaactaggaggttttatcgaggtggggacatgag
oSM426	GCGACCACACCCGTCCTGTGgtaagtttttctaatattcccct
oSM473	ATTTTGGTACTCTCTCAAGTTTTGGTATTAGGAAATAACATTGGAGTTAGAAAT
oSM475	GTTTTAGTCCTCTTTCATATAGAGGTAGTCTCTTACTGAGACCAGTCTCGGAA
oSM476	cactggccgtcgttttacaacgt
oSM477	GTCTTTTCCATTATACCTCAAC
oSM478	TTCAACACTTAACAAAAATGATG
oSM479	CCTACTTAATAATAGTAATTAAAACAACC
oSM480	GTCTAatgTGGATAAGTATAAAAAC
oSM485	gacgttgtaaaacgacggccagtgATATTATTGTTTACCTTGATAGGT
oSM486	acagctatgaccatgattacgccaATTTACATATTTTCATCAGTCACC
oSM487	ttgtaaaacgacggccagtgataaatatttctgtcgacctccag
oSM488	gctatgaccatgattacgccagtgtggtttttagatgaaaaatcctt
oSM489	cactggccgtcgttttacaacgtc

### Sheet: Synthetic Genes
Gene	Sequence
I-SceI (Listeria optimized)	TATCGAGGAGGATATTTTAAAATGAAAAACATCAAAAAAAACCAAGTTATGAACTTAGGTCCAAACTCTAAATTATTAAAAGAATACAAATCTCAATTAATCGAATTAAACATCGAACAATTCGAAGCTGGTATCGGTTTAATCTTAGGTGATGCTTACATCCGTTCTCGTGATGAAGGTAAAACTTACTGTATGCAATTCGAATGGAAAAACAAAGCTTATATGGATCATGTTTGCCTCTTATACGATCAATGGGTTTTATCTCCACCACATAAAAAAGAACGTGTTAACCATTTAGGTAACTTAGTTATCACTTGGGGTGCTCAAACTTTCAAACATCAAGCTTTCAACAAATTAGCTAACTTATTCATCGTTAACAACAAAAAAACTATCCCAAAC…
Cas1	atgtcatggcgcatcgtatacatcgaaaccgcagataaaatgaaactgtatcttgataacttaaaagtaatccgcgaggaacaggaaatccttatccccctttcagatattcacactatcctgttagataaccagaaaactacggtcacggcgtcgttgatcaaccgcttagctgaatatcacattttgattattttttgcgatgagaaacacttaccgaatgtttatgggatctctccacatggacactacaagaatgctctggtcttatccaaacagatcaattggtctgaggaaatcaaaggtaaaatgtggcaagaaatcattaaagttaagattatgaatcaggcctccatcttggaatatttgcgtaaagatgaaaaggagattaaccgtttg…
Cas2	atgtcttctccttatcgtttcatgcgtttgatgcttttctttgatcttcctatgaataccaagcatgaacgtaaggtctatactcgcttccgcaaatatcttatcaacaatggctttaccatggtccaattcagtgtttattctaaaattttcccaaaccgttcatcgttggactcatacttaattggtcttcgcgccagtgtaccgaagaatggctctgtccgcgcgatggcggttactgaaaagcagtacgggaagatgatgattttggtcggcggaaagactcttcaggaggagaacatcacggacgatcctcttgtaatcttgtga
